# Genome-wide changes in genetic diversity in a population of *Myotis lucifugus* affected by white-nose syndrome

**DOI:** 10.1101/764647

**Authors:** Thomas M. Lilley, Ian W. Wilson, Kenneth A. Field, DeeAnn M. Reeder, Megan E. Vodzak, Gregory G. Turner, Allen Kurta, Anna S. Blomberg, Samantha Hoff, Carl J. Herzog, Brent J. Sewall, Steve Paterson

## Abstract

Novel pathogens can cause massive declines in populations, and even extirpation of hosts. But disease can also act as a selective pressure on survivors, driving the evolution of resistance or tolerance. Bat white-nose syndrome (WNS) is a rapidly spreading wildlife disease in North America. The fungus causing the disease invades skin tissues of hibernating bats, resulting in disruption of hibernation behavior, premature energy depletion, and subsequent death. We used whole-genome sequencing to investigate changes in allele frequencies within a population of *Myotis lucifugus* in eastern North America to search for genetic resistance to WNS. Our results show low F_ST_ values within the population across time, i.e. prior to WNS (Pre-WNS) compared to the population that has survived WNS (Post-WNS). However, when dividing the population with a geographical cut-off between the states of Pennsylvania and New York, a sharp increase in values on scaffold GL429776 is evident in the Post-WNS samples. Genes present in the diverged area are associated with thermoregulation and promotion of brown fat production. Thus, although WNS may not have subjected the entire *M. lucifugus* population to selective pressure, it may have selected for specific alleles in Pennsylvania through decreased gene flow within the population. However, the persistence of remnant sub-populations in the aftermath of WNS is likely due to multiple factors in bat life history.
