## Supplemental Table 1 for "Genome-wide changes in genetic diversity in a population of *Myotis lucifugus* affected by white-nose syndrome"

### Sheet: Sheet1
Population	ID	Site Identification	Collection Date	Sex	Age	Weight	Forearm Length	Tissue type	Individually seqeuenced to identify a set of polymorphic sites	Qubit Reading (ng/uL)
PA PRE	602849	Site 3. Union County, PA	2006-08-25	Female	Adult	8.5	35.1	wing tissue	x	272
PA PRE	602892	Site 7. Centre County, PA	2007-04-03	Male	Adult	5.5	36.65	wing tissue	x	150
PA PRE	602829	Site 1. Mifflin County, PA	2007-04-07	Male	Adult	5.7	35.5	wing tissue		54.8
PA PRE	602831	Site 1. Mifflin County, PA	2007-04-07	Female	Adult	7.5	37.7	wing tissue		48
PA PRE	602839	Site 1. Mifflin County, PA	2007-04-07	Female	Juvenile	6.9	36.6	wing tissue		44.2
PA PRE	602841	Site 2. Snyder County, PA	2006-09-17	Female	Juvenile	7.5	37.6	wing tissue		69.4
PA PRE	602842	Site 2. Snyder County, PA	2006-08-10	Female	Adult	7.4	35.89	wing tissue		135
PA PRE	602843	Site 3. Union County, PA	2006-08-25	Female	Adult	8.8	38.6	wing tissue		50.8
PA PRE	602844	Site 4. Northumberland County, PA	2006-07-25	Female	Adult	7	36.4	wing tissue		41.6
PA PRE	602845	Site 2. Snyder County, PA	2006-09-17	Female	Juvenile	7.2	36.41	wing tissue		26.8
PA PRE	602846	Site 2. Snyder County, PA	2006-09-17	Female	Juvenile	9.2	37.91	wing tissue		88.8
PA PRE	602851	Site 2. Snyder County, PA	2006-08-10	Female	Adult	8.4	39.72	wing tissue		88.8
PA PRE	602852	Site 2. Snyder County, PA	2006-08-10	Female	Adult	8.8	37.31	wing tissue		72.7
PA PRE	602855	Site 2. Snyder County, PA	2006-08-10	Female	Adult	7.2	35.95	wing tissue		170
PA PRE	602856	Site 2. Snyder County, PA	2006-08-10	Female	Adult	9.6	37.89	wing tissue		101
PA PRE	602860	Site 2. Snyder County, PA	2006-08-10	Female	Adult	7.4	35.9	wing tissue		119
PA PRE	602861	Site 2. Snyder County, PA	2006-08-07	Female	Adult	8.1	36.9	wing tissue		67
PA PRE	602862	Site 2. Snyder County, PA	2006-08-07	Female	Adult	7.7	38	wing tissue		59.8
PA PRE	602863	Site 2. Snyder County, PA	2006-08-07	Female	Adult	8.6	37.71	wing tissue		80
PA PRE	602866	Site 2. Snyder County, PA	2006-08-03	Female	Adult	8.2	34.78	wing tissue		86
PA PRE	602870	Site 3. Union County, PA	2006-08-01	Female	Adult	9.5	36.85	wing tissue		98.6
PA PRE	602876	Site 4. Northumberland County, PA	2006-07-25	Female	Adult	7.3	36.6	wing tissue		210
PA PRE	602877	Site 2. Snyder County, PA	2006-09-17	Female	Juvenile	7.7	37.12	wing tissue		65.6
PA PRE	602878	Site 2. Snyder County, PA	2006-09-17	Female	Juvenile	8	37.7	wing tissue		98.2
PA PRE	602880	Site 2. Snyder County, PA	2006-09-17	Female	Juvenile	7	36.7	wing tissue		51
PA PRE	602843	Site 3. Union County, PA	2006-08-25	Female	Adult	8.8	38.6	wing tissue		50.8
PA PRE	602857	Site 2. Snyder County, PA	2006-08-10	Female	Adult	7.9	35.21	wing tissue		54.2
PA PRE	602880	Site 2. Snyder County, PA	2006-09-17	Female	Juvenile	7	36.7	wing tissue		51
PA PRE	602848	Site 2. Snyder County, PA	2006-08-11	Female	Adult	10.7	39.6	wing tissue		116
NY PRE	2FPRENY	Site 5. Albany County, NY	2007-03-18	Female	NA	NA	NA	wing tissue		84.4
NY PRE	3FPRENY	Site 5. Albany County, NY	2007-03-18	Female	NA	NA	NA	wing tissue		46.6
NY PRE	5MPRENY	Site 5. Albany County, NY	2007-03-18	Male	NA	NA	NA	wing tissue		54.2
NY PRE	7FPRENY	Site 5. Albany County, NY	2007-03-18	Female	NA	NA	NA	wing tissue		51.6
NY PRE	8MPRENY	Site 5. Albany County, NY	2007-03-18	Male	NA	NA	NA	wing tissue		76
NY PRE	9MPRENY	Site 5. Albany County, NY	2007-03-18	Male	NA	NA	NA	wing tissue		48.6
NY PRE	10FPRENY	Site 5. Albany County, NY	2007-03-18	Female	NA	NA	NA	wing tissue		70
NY PRE	11FPRENY	Site 5. Albany County, NY	2007-03-18	Female	NA	NA	NA	wing tissue		67.2
NY PRE	12MPRENY	Site 5. Albany County, NY	2007-03-18	Male	NA	NA	NA	wing tissue		73.6
NY PRE	13FPRENY	Site 5. Albany County, NY	2007-03-18	Female	NA	NA	NA	wing tissue		41.8
NY PRE	14FPRENY	Site 5. Albany County, NY	2007-03-18	Female	NA	NA	NA	wing tissue		102
NY PRE	15FPRENY	Site 5. Albany County, NY	2007-03-18	Female	NA	NA	NA	wing tissue		38.6
NY PRE	16FPRENY	Site 5. Albany County, NY	2007-03-18	Female	NA	NA	NA	wing tissue		61
NY PRE	17MPRENY	Site 5. Albany County, NY	2007-03-18	Male	NA	NA	NA	wing tissue		80.6
NY PRE	18FPRENY	Site 5. Albany County, NY	2007-03-18	Female	NA	NA	NA	wing tissue		99.2
NY PRE	19FPRENY	Site 5. Albany County, NY	2007-03-18	Female	NA	NA	NA	wing tissue		94.2
NY PRE	20MPRENY	Site 5. Albany County, NY	2007-03-18	Male	NA	NA	NA	wing tissue		53.2
NY PRE	21MPRENY	Site 5. Albany County, NY	2007-03-18	Male	NA	NA	NA	wing tissue		56.6
NY PRE	23MPRENY	Site 5. Albany County, NY	2007-03-18	Male	NA	NA	NA	wing tissue		33.2
NY PRE	25MPRENY	Site 5. Albany County, NY	2007-03-18	Male	NA	NA	NA	wing tissue		45.6
NY PRE	26MPRENY	Site 5. Albany County, NY	2007-03-18	Male	NA	NA	NA	wing tissue	x	128
NY PRE	29FPRENY	Site 5. Albany County, NY	2007-03-18	Female	NA	NA	NA	wing tissue	x	122
NY PRE	31MPRENY	Site 5. Albany County, NY	2007-03-18	Male	NA	NA	NA	wing tissue		33.8
NY PRE	32MPRENY	Site 5. Albany County, NY	2007-03-18	Male	NA	NA	NA	wing tissue		14.2
PA POST	DMR 02706	Site 6. Lehigh County, PA	2015-07-20	Male	Juvenile	6.7	36.9	wing tissue		6.28
PA POST	DMR 02707	Site 6. Lehigh County, PA	2015-07-20	Male	Juvenile	6.53	36.02	wing tissue		11.9
PA POST	DMR 02708	Site 6. Lehigh County, PA	2015-07-20	Female	Juvenile	6.67	38.4	wing tissue		8.78
PA POST	DMR 02709	Site 6. Lehigh County, PA	2015-07-20	Male	Juvenile	7.99	39.9	wing tissue		9.72
PA POST	DMR 02710	Site 6. Lehigh County, PA	2015-07-20	Female	Juvenile	7.5	36.9	wing tissue		6.58
PA POST	DMR 02711	Site 6. Lehigh County, PA	2015-07-20	Male	Juvenile	6.82	39.1	wing tissue		5.86
PA POST	DMR 02712	Site 6. Lehigh County, PA	2015-07-20	Male	Juvenile	7.18	38	wing tissue		9.16
PA POST	DMR 02713	Site 6. Lehigh County, PA	2015-07-20	Female	Juvenile	7.8	38.8	wing tissue		9.96
PA POST	DMR 02714	Site 6. Lehigh County, PA	2015-07-20	Male	Juvenile	6.72	38.7	wing tissue		4.38
PA POST	DMR 02715	Site 6. Lehigh County, PA	2015-07-20	Female	Adult	9.84	37.5	wing tissue		4.88
PA POST	DMR 02716	Site 6. Lehigh County, PA	2015-07-20	Female	Adult	8.45	37.3	wing tissue		12.6
PA POST	DMR 02717	Site 6. Lehigh County, PA	2015-07-20	Female	Adult	8.27	36.6	wing tissue		11.5
PA POST	W22	Site 7. Centre County, PA	2016-03-23	Female	Adult	6.99	37.8	wing tissue		7.44
PA POST	W73	Site 7. Centre County, PA	2016-03-23	Male	Adult	7.24	37.5	wing tissue		10.1
PA POST	W53	Site 7. Centre County, PA	2016-03-23	Male	Adult	7.61	35.7	wing tissue		3.16
PA POST	W71	Site 7. Centre County, PA	2016-03-23	Male	Adult	6.55	35.3	wing tissue		7.4
PA POST	W90	Site 7. Centre County, PA	2016-03-23	Male	Adult	6.95	36.2	wing tissue		10.2
PA POST	W95	Site 7. Centre County, PA	2016-03-23	Male	Adult	6.46	36.6	wing tissue		13.6
PA POST	W19	Site 7. Centre County, PA	2016-03-23	Male	Adult	6.5	35.9	wing tissue		9.16
PA POST	W201	Site 7. Centre County, PA	2016-03-23	Male	Adult	6.16	37.8	wing tissue		18.8
PA POST	W25	Site 7. Centre County, PA	2016-03-23	Male	Adult	5.6	36.2	wing tissue		7.12
PA POST	W79	Site 7. Centre County, PA	2016-03-23	Male	Adult	5.79	36	wing tissue		5.16
PA POST	W20	Site 7. Centre County, PA	2016-03-23	Male	Adult	7.1	37	wing tissue		15.4
PA POST	W78	Site 7. Centre County, PA	2016-03-23	Male	Adult	6.21	36.6	wing tissue		11.3
PA POST	W17	Site 7. Centre County, PA	2016-03-23	Male	Adult	6	36.6	wing tissue		15.3
PA POST	W47	Site 7. Centre County, PA	2016-03-23	Male	Adult	6.82	37	wing tissue		15.1
PA POST	J1	Site 8. Huntingdon County, PA	2016-06-23	Female	Adult	8.41	37.5	wing tissue		28.8
PA POST	J2	Site 8. Huntingdon County, PA	2016-06-23	Male	Juvenile	6.72	37.1	wing tissue		20.2
PA POST	J3	Site 8. Huntingdon County, PA	2016-06-23	Female	Adult	7.68	38.3	wing tissue		20.2
PA POST	J4	Site 8. Huntingdon County, PA	2016-06-23	Female	Adult	8.65	38.6	wing tissue		18.5
PA POST	J5	Site 8. Huntingdon County, PA	2016-06-23	Female	Adult	7.01	38.5	wing tissue		30.6
PA POST	J6	Site 8. Huntingdon County, PA	2016-06-23	Female	Adult	8.04	38.4	wing tissue		23.2
PA POST	J7	Site 8. Huntingdon County, PA	2016-06-23	Female	Adult	7.41	37.8	wing tissue		24.6
PA POST	J8	Site 8. Huntingdon County, PA	2016-06-23	Male	Scrotal	6.8	37.4	wing tissue		24.4
PA POST	J9	Site 8. Huntingdon County, PA	2016-06-23	Male	Juvenile	7.3	37	wing tissue		24.2
PA POST	J10	Site 8. Huntingdon County, PA	2016-06-23	Female	Adult	8.25	37.6	wing tissue		31.4
PA POST	J11	Site 8. Huntingdon County, PA	2016-06-23	Female	Adult	6.57	38	wing tissue		35.4
PA POST	J12	Site 8. Huntingdon County, PA	2016-06-23	Female	Juvenile	8.09	38.9	wing tissue		31.4
PA POST	J13	Site 8. Huntingdon County, PA	2016-06-23	Female	Adult	8.02	38	wing tissue		23
PA POST	J14	Site 8. Huntingdon County, PA	2016-06-23	Female	Adult	8.11	38.1	wing tissue		21.2
PA POST	J15	Site 8. Huntingdon County, PA	2016-06-23	Female	Adult	6.9	37.4	wing tissue		20.6
PA POST	J16	Site 8. Huntingdon County, PA	2016-06-23	Female	Juvenile	6.73	36.9	wing tissue		25.8
PA POST	J17	Site 8. Huntingdon County, PA	2016-06-23	Male	Juvenile	6.53	38.4	wing tissue		28.4
PA POST	J18	Site 8. Huntingdon County, PA	2016-06-23	Female	Juvenile	6.74	38.3	wing tissue		22.8
PA POST	J19	Site 8. Huntingdon County, PA	2016-06-23	Female	Adult	8	38	wing tissue		28.4
PA POST	J20	Site 8. Huntingdon County, PA	2016-06-23	Female	Adult	7.92	39	wing tissue		27.2
PA POST	AL1	Site 6. Lehigh County, PA	2016-07-05	Female	Juvenile	6.6	37.5	wing tissue		16.7
PA POST	AL2	Site 6. Lehigh County, PA	2016-07-05	Male	Juvenile	6.66	37.1	wing tissue		21.8
PA POST	AL3	Site 6. Lehigh County, PA	2016-07-05	Male	Juvenile	6.78	36.2	wing tissue		25.4
PA POST	AL4	Site 6. Lehigh County, PA	2016-07-05	Female	Juvenile	6.24	34.6	wing tissue		36.8
PA POST	AL5	Site 6. Lehigh County, PA	2016-07-05	Male	Juvenile	7.3	37.6	wing tissue		25.4
PA POST	AL6	Site 6. Lehigh County, PA	2016-07-05	Female	Adult	7.9	38.7	wing tissue		17.4
PA POST	AL7	Site 6. Lehigh County, PA	2016-07-05	Female	Adult	6.37	37.4	wing tissue		22.6
PA POST	AL8	Site 6. Lehigh County, PA	2016-07-05	Female	Juvenile	7.67	38.3	wing tissue		38
PA POST	AL9	Site 6. Lehigh County, PA	2016-07-05	Male	Juvenile	6.8	36.5	wing tissue		25.4
PA POST	AL10	Site 6. Lehigh County, PA	2016-07-05	Male	Juvenile	6.67	36	wing tissue		32.6
PA POST	AL11	Site 6. Lehigh County, PA	2016-07-05	Female	Adult	8.53	37.1	wing tissue		19.4
PA POST	AL12	Site 6. Lehigh County, PA	2016-07-05	Female	Juvenile	6.83	37.9	wing tissue		25
PA POST	AL13	Site 6. Lehigh County, PA	2016-07-05	Female	Juvenile	7.2	36	wing tissue		23
PA POST	AL14	Site 6. Lehigh County, PA	2016-07-05	Female	Adult	9.02	38.5	wing tissue		24
PA POST	AL15	Site 6. Lehigh County, PA	2016-07-05	Female	Juvenile	7.42	40.1	wing tissue		21.4
PA POST	AL16	Site 6. Lehigh County, PA	2016-07-05	Female	Juvenile	7.11	37.5	wing tissue		20.8
PA POST	AL17	Site 6. Lehigh County, PA	2016-07-05	Male	Juvenile	6.53	36.5	wing tissue		22.6
PA POST	AL18	Site 6. Lehigh County, PA	2016-07-05	Female	Adult	8.09	38.1	wing tissue		18
PA POST	AL19	Site 6. Lehigh County, PA	2016-07-05	Female	Juvenile	7.42	38.9	wing tissue		21
PA POST	AL20	Site 6. Lehigh County, PA	2016-07-05	Male	Juvenile	6.46	37	wing tissue		20.4
PA POST	21LA	Site 9. Pike County, PA	2016-06-30	Female	Juvenile	7.25	39.5	wing tissue		23.4
PA POST	22LA	Site 9. Pike County, PA	2016-06-30	Male	Juvenile	6.5	36.7	wing tissue		14.2
PA POST	23LA	Site 9. Pike County, PA	2016-06-30	Female	Adult	8.29	38.5	wing tissue		17.8
PA POST	24LA	Site 9. Pike County, PA	2016-06-30	Male	Adult	7.53	36.3	wing tissue		16.1
PA POST	OL1	Site 10. Berks County, PA	2016-07-07	Female	Adult	7.05	39	wing tissue		22.4
PA POST	OL2	Site 10. Berks County, PA	2016-07-07	Male	Juvenile	5.83	37.1	wing tissue		26.4
PA POST	OL3	Site 10. Berks County, PA	2016-07-07	Male	Juvenile	7	37	wing tissue		28.4
PA POST	OL4	Site 10. Berks County, PA	2016-07-07	Female	Juvenile	7.56	38	wing tissue		19.2
PA POST	OL5	Site 10. Berks County, PA	2016-07-07	Female	Adult	7.03	38	wing tissue		27.2
PA POST	OL6	Site 10. Berks County, PA	2016-07-07	Female	Adult	6.37	39.2	wing tissue		22
PA POST	OL7	Site 10. Berks County, PA	2016-07-07	Female	Adult	7.68	37	wing tissue		27.8
PA POST	OL8	Site 10. Berks County, PA	2016-07-07	Female	Juvenile	7	39.2	wing tissue		20.2
PA POST	OL9	Site 10. Berks County, PA	2016-07-07	Female	Juvenile	6.31	39.9	wing tissue		25
PA POST	OL10	Site 10. Berks County, PA	2016-07-07	Female	Adult	7.08	38	wing tissue		23.2
PA POST	OL11	Site 10. Berks County, PA	2016-07-07	Female	Adult	7.8	38	wing tissue		20.8
PA POST	OL12	Site 10. Berks County, PA	2016-07-07	Female	Juvenile	6.77	38	wing tissue		27.8
PA POST	PAGC60002	Site 11. Blair County, PA	2016-07-12	Female	Adult	8.68	39.4	wing tissue		28.4
PA POST	PAGC60003	Site 11. Blair County, PA	2016-07-12	Female	Adult	8.22	37.6	wing tissue		35
PA POST	PAGC60004	Site 11. Blair County, PA	2016-07-12	Female	Adult	7.35	38.6	wing tissue		32.6
PA POST	PAGC60005	Site 11. Blair County, PA	2016-07-12	Female	Adult	8.73	38.8	wing tissue		42.6
PA POST	PAGC60006	Site 11. Blair County, PA	2016-07-12	Male	Juvenile	6.76	37.2	wing tissue		48.8
PA POST	PAGC60007	Site 11. Blair County, PA	2016-07-12	Female	Adult	7.82	38.4	wing tissue		22.4
PA POST	PAGC60008	Site 11. Blair County, PA	2016-07-12	Male	Juvenile	7.75	36.6	wing tissue		29.2
PA POST	PAGC60009	Site 11. Blair County, PA	2016-07-12	Male	Juvenile	7.58	38.7	wing tissue		32.8
PA POST	PAGC60010	Site 11. Blair County, PA	2016-07-12	Male	Juvenile	6.83	39	wing tissue		30.2
PA POST	PAGC60011	Site 11. Blair County, PA	2016-07-12	Male	Juvenile	7.13	38.9	wing tissue		49.6
PA POST	PAGC60012	Site 11. Blair County, PA	2016-07-12	Female	Adult	9.32	39.2	wing tissue		48.8
PA POST	PAGC60013	Site 11. Blair County, PA	2016-07-12	Female	Juvenile	6.84	37.3	wing tissue		23.8
NY POST	PAGC61040	Site 12. Ulster County, NY	2015-11-13	Male	Adult	7.09	36.9	Flash frozen liver		70.2
NY POST	PAGC61042	Site 12. Ulster County, NY	2015-11-13	Male	Adult	9.21	36.7	Flash frozen liver		48
NY POST	PAGC61043	Site 12. Ulster County, NY	2015-11-13	Male	Adult	8.99	36.8	Flash frozen liver		57.6
NY POST	PAGC61044	Site 12. Ulster County, NY	2015-11-13	Male	Adult	9.23	38.2	Flash frozen liver		32.2
NY POST	PAGC61046	Site 12. Ulster County, NY	2015-11-13	Male	Adult	8.61	38.9	Flash frozen liver		103
NY POST	PAGC61047	Site 12. Ulster County, NY	2015-11-13	Male	Adult	7.57	36.1	Flash frozen liver		68.6
NY POST	PAGC61049	Site 12. Ulster County, NY	2015-11-13	Male	Adult	7.74	38.6	Flash frozen liver		106
NY POST	PAGC61028	Site 12. Ulster County, NY	2015-11-13	Male	Adult	7.65	36.7	Flash frozen liver		141
NY POST	PAGC61029	Site 12. Ulster County, NY	2015-11-13	Male	Adult	8.86	37.5	Flash frozen liver		116
NY POST	PAGC61030	Site 12. Ulster County, NY	2015-11-13	Male	Adult	9.37	37.8	Flash frozen liver		90.2
NY POST	PAGC61031	Site 12. Ulster County, NY	2015-11-13	Male	Adult	8.28	36.8	Flash frozen liver		99.4
NY POST	PAGC61032	Site 12. Ulster County, NY	2015-11-13	Male	Adult	9.08	36.8	Flash frozen liver		99.4
NY POST	PAGC61033	Site 12. Ulster County, NY	2015-11-13	Male	Adult	10.51	39	Flash frozen liver		64.4
NY POST	PAGC61034	Site 12. Ulster County, NY	2015-11-13	Male	Adult	8.92	36.1	Flash frozen liver		84.2
NY POST	PAGC61037	Site 12. Ulster County, NY	2015-11-13	Male	Adult	9.42	38.5	Flash frozen liver		199
NY POST	PAGC61038	Site 12. Ulster County, NY	2015-11-13	Male	Adult	7.19	35.8	Flash frozen liver		98.8
NY POST	DMR01685	Site 13. Warren County, NY	2015-04-03	Male	Adult	6.53	36.5	wing tissue		9.56
NY POST	DMR02469	Site 13. Warren County, NY	2015-04-03	Female	Adult	7.86	40.66	wing tissue		8.44
NY POST	DMR01698	Site 13. Warren County, NY	2015-04-03	Male	Adult	7.82	39.77	wing tissue		2.9
NY POST	DMR01695	Site 13. Warren County, NY	2015-04-03	Male	Adult	6.83	37.7	wing tissue		4.38
NY POST	DMR01686	Site 13. Warren County, NY	2015-04-03	Male	Adult	6.58	36.8	wing tissue		6.06
NY POST	DMR02470	Site 13. Warren County, NY	2015-04-03	Male	Adult	7.17	38.1	wing tissue		4.24
NY POST	DMR02475	Site 13. Warren County, NY	2015-04-03	Male	Adult	6.68	37.1	wing tissue		4.04
NY POST	DMR01677	Site 13. Warren County, NY	2015-04-03	Female	Adult	7.71	38.1	wing tissue		3.06
NY POST	NYDEC05645	Site 14. Albany County, NY	2016-07-18	Female	Adult	6.95	37.1	wing tissue		66.2
NY POST	NYDEC33058	Site 14. Albany County, NY	2016-07-18	Female	Adult	8.67	39.3	wing tissue		70.4
NY POST	NYDEC33066	Site 14. Albany County, NY	2016-07-18	Female	Adult	7.82	36	wing tissue		68.4
NY POST	NYDEC05646	Site 14. Albany County, NY	2016-07-18	Female	Juvenile	6.86	36.8	wing tissue		71.6
NY POST	NYDEC05647	Site 14. Albany County, NY	2016-07-18	Male	Juvenile	6.19	37.5	wing tissue		40.2
NY POST	NYDEC05648	Site 14. Albany County, NY	2016-07-18	Female	Adult	8.3	39.3	wing tissue		58.8
NY POST	NYDEC05649	Site 14. Albany County, NY	2016-07-18	Female	Adult	6.66	37.6	wing tissue		41
NY POST	NYDEC05650	Site 14. Albany County, NY	2016-07-18	Female	Adult	6.62	37.2	wing tissue		69.2
NY POST	NYDEC33000	Site 14. Albany County, NY	2016-07-18	Female	Adult	7.79	40.2	wing tissue		48.6
NY POST	NYDEC33001	Site 14. Albany County, NY	2016-07-18	Male	Juvenile	6.64	39	wing tissue		85.6
NY POST	NYDEC33002	Site 14. Albany County, NY	2016-07-18	Female	Adult	8.18	39.2	wing tissue		45.8
NY POST	NYDEC33003	Site 14. Albany County, NY	2016-07-18	Female	Adult	7.88	39.2	wing tissue		69.4
NY POST	NYDEC33004	Site 14. Albany County, NY	2016-07-18	Male	Juvenile	7.54	36.4	wing tissue		37.6
NY POST	NYDEC33005	Site 14. Albany County, NY	2016-07-18	Male	Adult	6.97	38.5	wing tissue		40
NY POST	NYDEC33006	Site 14. Albany County, NY	2016-07-18	Female	Juvenile	6.44	37.2	wing tissue		55.6
NY POST	NYDEC33007	Site 14. Albany County, NY	2016-07-18	Female	Adult	7.15	37	wing tissue		52.2
NY POST	NYDEC33008	Site 14. Albany County, NY	2016-07-18	Male	Adult	6.27	37.7	wing tissue		52
NY POST	NYDEC33009	Site 14. Albany County, NY	2016-07-18	Female	Adult	8.49	39.6	wing tissue		47.8
NY POST	NYDEC33010	Site 14. Albany County, NY	2016-07-18	Female	Adult	6.71	38.2	wing tissue		37.6
NY POST	NYDEC33011	Site 14. Albany County, NY	2016-07-18	Female	Adult	8	37.2	wing tissue		66.4
NY POST	NYDEC33012	Site 14. Albany County, NY	2016-07-18	Female	Adult	8.19	38.2	wing tissue		75.2
NY POST	NYDEC33013	Site 14. Albany County, NY	2016-07-18	Male	Juvenile	6.99	38.1	wing tissue		65.4
NY POST	NYDEC33014	Site 14. Albany County, NY	2016-07-18	Female	Adult	7.5	38.9	wing tissue		43.8
NY POST	NYDEC33015	Site 14. Albany County, NY	2016-07-18	Male	Juvenile	6.96	36.3	wing tissue		61
NY POST	NYDEC33016	Site 14. Albany County, NY	2016-07-18	Female	Juvenile	6.93	38.4	wing tissue		75.2
NY POST	NYDEC33017	Site 14. Albany County, NY	2016-07-18	Female	Juvenile	7.86	37.9	wing tissue		63.6
NY POST	NYDEC33018	Site 14. Albany County, NY	2016-07-18	Female	Adult	8.73	38.5	wing tissue		60.4
NY POST	NYDEC33019	Site 14. Albany County, NY	2016-07-18	Female	Adult	8.33	38	wing tissue		66.8
NY POST	NYDEC33020	Site 14. Albany County, NY	2016-07-18	Female	Adult	7.78	38.7	wing tissue		57.6
NY POST	NYDEC33021	Site 14. Albany County, NY	2016-07-18	Female	Adult	7.53	37.1	wing tissue		50.7
NY POST	NYDEC33022	Site 14. Albany County, NY	2016-07-18	Female	Adult	NA	NA	wing tissue		53.6
NY POST	NYDEC33023	Site 14. Albany County, NY	2016-07-18	Male	Juvenile	NA	NA	wing tissue		60.8
NY POST	NYDEC33024	Site 14. Albany County, NY	2016-07-18	Female	Adult	NA	NA	wing tissue		64.2
NY POST	NYDEC33025	Site 14. Albany County, NY	2016-07-18	Female	Juvenile	NA	NA	wing tissue		45
NY POST	NYDEC33026	Site 14. Albany County, NY	2016-07-18	Male	Juvenile	NA	NA	wing tissue		45.2
NY POST	NYDEC33027	Site 14. Albany County, NY	2016-07-18	Female	Adult	NA	NA	wing tissue		36.2
NY POST	NYDEC31050	Site 15. Essex County, NY	2016-07-19	Female	Adult	9.08	39.7	wing tissue		39
NY POST	NYDEC31052	Site 15. Essex County, NY	2016-07-19	Female	Adult	6.84	37.3	wing tissue		50.8
NY POST	NYDEC31053	Site 15. Essex County, NY	2016-07-19	Female	Juvenile	8.13	38.8	wing tissue		52.6
NY POST	NYDEC31054	Site 15. Essex County, NY	2016-07-19	Female	Juvenile	6.41	36.8	wing tissue		58.8
NY POST	NYDEC31055	Site 15. Essex County, NY	2016-07-19	Male	Juvenile	7.16	37.8	wing tissue		51.2
NY POST	NYDEC31056	Site 15. Essex County, NY	2016-07-19	Female	Adult	7.07	39.1	wing tissue		42.2
NY POST	NYDEC31057	Site 15. Essex County, NY	2016-07-19	Female	Adult	7.21	38	wing tissue		69
NY POST	NYDEC31058	Site 15. Essex County, NY	2016-07-19	Male	Juvenile	6.84	36.8	wing tissue		61
NY POST	NYDEC31059	Site 15. Essex County, NY	2016-07-19	Male	Juvenile	6.6	39.3	wing tissue		57.6
NY POST	NYDEC31060	Site 15. Essex County, NY	2016-07-19	Female	Juvenile	6.47	36	wing tissue		66.6
NY POST	NYDEC31061	Site 15. Essex County, NY	2016-07-19	Female	Juvenile	8.19	38.6	wing tissue		70.6
NY POST	NYDEC31062	Site 15. Essex County, NY	2016-07-19	Female	Adult	9.15	38.6	wing tissue		51.8
NY POST	NYDEC31063	Site 15. Essex County, NY	2016-07-19	Female	Juvenile	6.19	37.6	wing tissue		64.8
NY POST	NYDEC31064	Site 15. Essex County, NY	2016-07-19	Female	Adult	6.86	39.5	wing tissue		55.6
NY POST	NYDEC31065	Site 15. Essex County, NY	2016-07-19	Female	Adult	9.14	38	wing tissue		75.2
NY POST	NYDEC31095	Site 15. Essex County, NY	2016-07-19	Female	Juvenile	5.77	35.5	wing tissue		62
NY POST	NYDEC31066	Site 15. Essex County, NY	2016-07-19	Female	Adult	7.61	38.3	wing tissue		71
NY POST	NYDEC31067	Site 15. Essex County, NY	2016-07-19	Female	Juvenile	6.44	37.7	wing tissue		56.2
NY POST	NYDEC31068	Site 15. Essex County, NY	2016-07-19	Female	Adult	7.76	38.2	wing tissue		98.2
NY POST	NYDEC31069	Site 15. Essex County, NY	2016-07-19	Female	Juvenile	6.6	38.7	wing tissue		70.8
NY POST	NYDEC31070	Site 15. Essex County, NY	2016-07-19	Female	Adult	7.1	39	wing tissue		61
UPMI	DMR2025	Site 16. Ontonagon County, MI	2014-08-20	Male	Adult	10.23	38.2	Liver in RNAlater	x	170
UPMI	DMR2091	Site 16. Ontonagon County, MI	2014-08-20	Female	Juvenile	10.16	37.3	Liver in RNAlater	x	220
Supplemental Table 1. Further information on samples used for study.
